# Near-complete telomere-to-telomere *de novo* genome assemblies of Egyptian clover (*Trifolium alexandrinum*)

**DOI:** 10.1101/2024.07.04.602140

**Authors:** Mitsuhiko P. Sato, Ramadan A. Arafa, Mohamed Rakha, Amero A. Emeran, Sachiko Isobe, Kenta Shirasawa

## Abstract

Egyptian clover (*Trifolium alexandrinum* L.), also known as berseem clover, is an important forage crop to semi-arid conditions that was domesticated in ancient Egypt and introduced and well adapted to numerous countries. Despite its agricultural importance, genomic research on Egyptian clover has been limited to developing efficient modern breeding programs. In the present study, we constructed near-complete telomere-to-telomere-level genome assemblies for two Egyptian clover cultivars, Helaly and Fahl. Initial assemblies were established by using highly-fidelity long-read technology. To extend sequence contiguity, we developed a gap-targeted sequencing (GAP-Seq) method, in which contig ends are targeted for sequencing to obtain long reads bridging two contigs. The total length of the resultant chromosome-level assemblies was 547.7 Mb for Helaly and 536.3 Mb for Fahl. These differences in sequence length can be attributed to the expansion of DNA transposons. Population genomic analysis using single-nucleotide polymorphisms revealed 38 highly conserved genomic regions within Helaly. Growth- and stress response-associated gene ontologies were enriched in the 38 regions, indicating that these genes may determine the unique characteristics of Helaly. Comprehensive genomic resources can provide valuable insights into genetic improvements in Egyptian clover and legume genomics.
