## Supplementary Tables for "Near-complete telomere-to-telomere *de novo* genome assemblies of Egyptian clover (*Trifolium alexandrinum*)"

### Sheet: TableS1
Supplementary Table S1. Repetitive sequences in TalH_r1.0 and TalF_r1.0.
			TalH_r1.0		TalF_r1.0
			Repeat length (bp)	%	Repeat length (bp)	%
Retroelements	SINEs:		7396341	0.0135	3517167	0.0066
	Penelope:		6576	0	5372	0
	LINEs:	CRE/SLACS	838239	0.0015	497359	0.0009
		L2/CR1/Rex	419422	0.0008	71684	0.0001
		R1/LOA/Jockey	45740	0.0001	139	0
		R2/R4/NeSL	137669	0.0003	92267	0.0002
		RTE/Bov-B	314888	0.0006	362100	0.0007
		L1/CIN4	15534461	0.0284	18428353	0.0344
	LTR elements:	BEL/Pao	530228	0.001	4658	0
		Ty1/Copia	57968262	0.1058	59512417	0.111
		Gypsy/DIRS1	91845994	0.1677	94446311	0.1761
		Retroviral	364071	0.0007	303603	0.0006
DNA transposons	hobo-Activator		23374750	0.0427	7598540	0.0142
	Tc1-IS630-Pogo		3098180	0.0057	3648452	0.0068
	En-Spm		0	0	0	0
	MULE-MuDR		14611589	0.0267	9077164	0.0169
	PiggyBac		541	0	544	0
	Tourist/Harbinger		4093577	0.0075	3202333	0.006
Rolling-circles			5068277	0.0093	6186157	0.0115
Unclassified			80181956	0.1464	85493008	0.1594
Small RNA			31310953	0.0572	32997055	0.0615
Satellites			58102	0.0001	34055	0.0001
Simple repeats			4753609	0.0087	4692227	0.0088
Low complexity			1063425	0.0019	961623	0.0018
Total			354209318	0.6467	342851329	0.6393

### Sheet: TableS2
Supplementary Table S2. The number of reads and mapping rate of ddRAD-Seq.
Sample name	mapping rate	number of reads
Eh001	73.68	6710528
Eh002	75.85	7514084
Eh003	75.12	7739160
Eh004	66.74	7415482
Eh005	76	7956916
Eh006	70.98	6646502
Eh007	71.07	7544492
Eh008	67.15	5853098
Eh009	74.15	5573824
Eh010	76.31	6497666
Eh011	74	7149262
Eh012	78.59	6951658
Eh013	71.17	7364434
Eh014	73.63	6491850
Eh015	66.04	7061078
Eh016	71.06	5704188
Eh017	79.44	5615822
Eh018	82.3	6731248
Eh019	76.8	7037092
Eh020	72.31	7159438
Eh021	78.42	7363672
Eh022	75.69	6668172
Eh023	74.68	7767900
Eh024	66.19	5893486
Eh025	65.21	5918866
Eh026	64.95	6886898
Eh027	72.17	7076660
Eh028	78.76	6856084
Eh029	82.28	6340308
Eh030	67.93	6616282
Eh031	61.41	7160034
Eh032	71.64	4013500
Eh033	83.87	5227840
Eh034	78.26	6586298
Eh035	72.19	7267554
Eh036	78.65	6495384
Eh037	72.4	7045784
Eh038	85.87	6384096
Eh039	83.86	6525300
Eh040	69.37	5078854
Eh041	77.1	5563724
Eh042	72.74	5971348
Eh043	80.67	6434802
Eh044	76.68	5836518
Eh045	67.2	5856132
Eh046	86.91	5784064
Eh047	71.4	6487662
Eh048	61.93	5634476
Eh049	77.81	5436696
Eh050	73.46	6244606
Eh051	70.27	6833192
Eh052	80.68	6377354
Eh053	75.48	7070306
Eh054	64.29	7603796
Eh055	74.27	8225292
Eh056	71.66	4690760
Eh057	72.03	6132166
Eh058	76.62	6939066
Eh059	72.15	6952086
Eh060	75.6	6949630
Eh061	84.94	6756648
Eh062	79.81	6627122
Eh063	77.25	7522094
Eh064	71.94	6103730
Eh065	71.85	6071108
Eh066	78.81	7225284
Eh067	74.95	8271072
Eh068	68.59	7821098
Eh069	82.28	7440284
Eh070	83.42	7498134
Eh071	71.35	8264388
Eh072	83.47	5924720
Eh073	67.73	6405466
Eh074	79.17	6828204
Eh075	74.29	8465104
Eh076	72.79	7708544
Eh077	68.19	7116076
Eh078	74.28	7084384
Eh079	68.55	8197052
Eh080	73.99	6638580
Eh081	70.85	5710202
Eh082	67.46	6655634
Eh083	71.23	7512878
Eh084	70.6	7222348
Eh085	78.93	6406814
Eh086	64.47	7138612
Eh087	73.43	6821784
Eh088	70.49	5158464
Eh089	75.1	11560532
Eh090	68.67	7533930
Eh091	65.05	7490664
Eh092	66.15	6523620
Eh093	75.64	7345100
Eh094	70.11	7481630
Eh095	69.12	7225338
Eh096	72.59	5819286
Eh097	77.07	6829218
Eh098	73.75	6841076
Eh099	80.9	6186618
Eh100	74.96	7230788
Eh101	80.33	8108608
Eh102	83.81	6467748
Eh103	75.81	7069812
Eh104	75.61	7058500
Eh105	81.62	5379666
Eh106	82.97	5435256
Eh107	84.64	6062822
Eh108	78.39	6535408
Eh109	85.16	6454690
Eh110	76.28	6578348
Eh111	85.54	6690032
Eh112	70.11	7190908
Eh113	85.36	4623372
Eh114	75.32	6308530
Eh115	85.76	6504190
Eh116	85.24	7191808
Eh117	71.61	6891860
Eh118	77.52	6997038
Eh119	82.89	6417248
Eh120	79.55	7115478
Eh121	71.51	5784004
Eh122	73.83	6266652
Eh123	80.79	6821284
Eh124	81.39	6492636
Eh125	82.35	6731206
Eh126	72.71	7060180
Eh127	72.93	6420586
Eh128	73.66	6928170
Eh129	81.17	5316974
Eh130	79.23	5593724
Eh131	82.06	6433192
Eh132	81.92	6157380
Eh133	80.96	6381496
Eh134	78.58	6822214
Eh135	82.58	6789490
Eh136	76.66	6176856
Eh137	81.74	4640684
Eh138	86.11	5458808
Eh139	85.75	6324934
Eh140	82.25	5566552
Eh141	84.29	6760550
Eh142	81.59	6141646
Eh143	83.57	6019804
Eh144	71.44	6495536
average	75.6385	6.65447e+06

### Sheet: TableS3
Supplementary Table 3. Enriched gene ontology list of Helaly-specific genomic regions
GO:ID	Term	Annotated	Significant	Expected	P-value	Q-value
GO:0009833	plant-type primary cell wall biogenesis	35	9	0.43	3.2e-10	2.52384e-06
GO:0030244	cellulose biosynthetic process	52	9	0.65	1.4e-08	5.5209e-05
GO:0051131	chaperone-mediated protein complex assembly	19	6	0.24	8.1e-08	0.000212949
GO:0071806	protein transmembrane transport	112	11	1.39	1.9e-07	0.000362802
GO:0048767	root hair elongation	71	9	0.88	2.3e-07	0.000362802
GO:0000304	response to singlet oxygen	13	5	0.16	3.3e-07	0.000433785
GO:0051607	defense response to virus	90	9	1.12	4.1e-07	0.000461953
GO:0033044	regulation of chromosome organization	157	9	1.95	2.7e-06	0.00266186
GO:0035336	long-chain fatty-acyl-CoA metabolic process	22	5	0.27	6.2e-06	0.00543327
GO:0090308	regulation of DNA methylation-dependent heterochromatin formation	4	3	0.05	7.5e-06	0.00591525
GO:0002252	immune effector process	130	11	1.61	1.2e-05	0.008604
GO:0010964	regulation of regulatory ncRNA-mediated heterochromatin formation	5	3	0.06	1.9e-05	0.0121338
GO:0010150	leaf senescence	190	11	2.36	2e-05	0.0121338
GO:0007568	aging	208	11	2.58	6e-05	0.0320738
GO:0010228	vegetative to reproductive phase transition of meristem	244	14	3.03	6.1e-05	0.0320738
GO:0045041	protein import into mitochondrial intermembrane space	8	3	0.1	0.0001	0.0492937
GO:0010223	secondary shoot formation	39	5	0.48	0.00011	0.0510335
GO:0007584	response to nutrient	62	6	0.77	0.00016	0.0701067
GO:0009651	response to salt stress	775	22	9.62	0.00027	0.112078
GO:0010345	suberin biosynthetic process	50	5	0.62	0.00038	0.149853
GO:0010431	seed maturation	78	6	0.97	0.00042	0.15774
GO:0032776	DNA methylation on cytosine	14	3	0.17	0.00062	0.22227
GO:0010052	guard cell differentiation	23	4	0.29	0.00111	0.380633
GO:0030307	positive regulation of cell growth	39	4	0.48	0.00135	0.443644
GO:0009626	plant-type hypersensitive response	139	7	1.72	0.00176	0.555245
GO:0006750	glutathione biosynthetic process	6	2	0.07	0.00223	0.676462
GO:0043966	histone H3 acetylation	22	3	0.27	0.00244	0.712751
GO:0010623	programmed cell death involved in cell development	23	3	0.29	0.00278	0.783066
GO:0006355	regulation of DNA-templated transcription	2186	41	27.13	0.00306	0.812361
GO:0055047	generative cell mitosis	7	2	0.09	0.00309	0.812361
GO:0010216	negative regulation of gene expression via chromosomal DNA cytosine methylation	26	3	0.32	0.00397	1
GO:0033387	putrescine biosynthetic process from ornithine	8	2	0.1	0.00409	1
GO:0009737	response to abscisic acid	722	19	8.96	0.00454	1
GO:0009809	lignin biosynthetic process	55	4	0.68	0.0048	1
GO:0048573	photoperiodism, flowering	162	7	2.01	0.00564	1
GO:2000112	regulation of cellular macromolecule biosynthetic process	2423	45	30.07	0.00616	1
GO:2000306	positive regulation of photomorphogenesis	10	2	0.12	0.00646	1
GO:0048658	anther wall tapetum development	31	3	0.38	0.00656	1
GO:0043967	histone H4 acetylation	33	3	0.41	0.00782	1
GO:0071051	poly(A)-dependent snoRNA 3'-end processing	11	2	0.14	0.00783	1
